# Integrative Transcriptomic Analysis Identifies Novel Mitochondrial Gene Targets in Parkinson’s Disease

**DOI:** 10.1101/2025.08.20.671402

**Authors:** Anusree Damodaran, Sanskriti Goswami, Sonia Verma

**Affiliations:** Division of Neuroscience and Ageing Biology, CSIR-Central Drug Research Institute, Lucknow, UP, India; Academy of Scientific and Innovative Research (AcSIR), Ghaziabad 201002, India

**Keywords:** Parkinson’s disease, Mitochondria, Substantia Nigra, Dopaminergic Neurons, Neurodegeneration, Novel Therapeutic Targets

## Abstract

Parkinson’s disease (PD) involves the progressive loss of dopaminergic (DA) neurons within the substantia nigra (SN) region of the midbrain, although the precise molecular processes driving this degeneration are still not fully understood. This research investigates the expression patterns of genes associated with mitochondrial function in the SN and DA neurons of individuals with PD, aiming to uncover new potential therapeutic targets. Two independent RNA sequencing datasets, GSE7621 and GSE8397 (GPL-96), retrieved from the GEO database, were analyzed to identify mitochondria-related genes that are differentially expressed in the SN of PD patients. Gene Ontology and pathway enrichment analyses were also performed to gain insight into the molecular mechanisms involved. To validate our findings, we utilized an additional dataset, GSE49036. We also examined the altered expression of these mitochondrial-related genes in DA neurons using RNA-seq data from GSE169755, which includes DA neurons isolated from the SN of both PD patients and healthy controls. Finally, the proposed hypothesis was tested experimentally using an *in vitro* model of PD. This integrative analysis across multiple datasets reveals previously unrecognized mitochondrial gene candidates implicated in PD pathogenesis and highlights their potential as targets for therapeutic intervention.
