## Supplementary Table for "Integrative Transcriptomic Analysis Identifies Novel Mitochondrial Gene Targets in Parkinson’s Disease"

### Sheet: Supplementary Table 1
List of human mitochondria-associated proteins downloaded from MitoCarta3.0
CYC1	C1QBP	COX7C	MICOS13	CA5B	TOMM5	OSBPL1A	PARK7
SDHB	PITRM1	CHCHD3	GLRX2	COASY	HTRA2	RECQL4	COA1
COQ7	UQCC1	COQ10B	MRPS30	CISD3	NDUFA1	PET100	COX7B2
SDHA	MRPL55	ACSF3	SCO2	GSTZ1	MT-CYB	GDAP1	MT-ND4L
UQCRC1	MRM1	POLDIP2	HSD17B10	COX6B2	GUK1	MTIF3	SIRT4
COQ5	MECR	SLC25A10	NARS2	GLOD4	D2HGDH	UNG	UQCC2
PDHA1	MRPL44	SLC25A13	RPUSD3	ACAA1	OPA3	GLYAT	USP30
COQ9	HSDL2	PDK3	SUOX	CROT	AKR1B10	ISOC2	PDE12
MRPL12	MRPS14	ME3	SARDH	PDF	PHYH	ATP5MC1	NME3
ATP5F1D	ABCB8	MRPL22	RIDA	COX19	NDUFAF2	QDPR	DHX30
COX5A	ATPAF2	IDH2	COX8A	AMT	ECSIT	COQ8B	FASTK
ISCA2	NDUFA9	GCDH	SPR	PDPR	PARL	GTPBP10	METTL15
PMPCB	COA6	MRPL47	MPV17	NLN	MRPL42	TSPO	CYP24A1
UQCRFS1	POLRMT	PPA2	ZADH2	BOLA1	DNAJC4	FTH1	NOCT
ATP5F1A	ISCU	MRPL9	MRPL18	ALAS2	PAM16	TRMT1	PANK2
OGDH	RTN4IP1	CHCHD10	ALDH1B1	GRPEL2	ALDH3A2	ADCK2	CA5A
PDHB	OGDHL	WARS2	CHCHD1	ALDH7A1	ACSL6	TSTD3	NT5DC2
UQCRC2	ATP5F1C	SLC25A19	TIMM8A	HDHD5	MRS2	MRPS36	ATAD3B
SDHD	BCKDK	CBR4	VDAC3	GFER	ABHD10	PDP2	TRUB2
MRPS35	GFM2	SMDT1	SLC25A24	IMMP2L	HINT3	AGPAT5	PRKACA
UQCRQ	NDUFAF4	HAGH	MPC1	COX4I2	PXMP4	MCRIP2	COMTD1
MRPL53	SLC25A35	COX7A1	SLC25A22	MRPL39	OSGEPL1	UCP2	CPT1C
DBT	SLC25A11	MTG1	SLC25A31	AADAT	NUDT2	SLC25A37	C3orf33
PDK4	TIMM8B	COX14	SLC25A18	FUNDC2	CYB5B	SLC25A28	MIGA2
MDH2	MCAT	NDUFA12	TRNT1	LYPLA1	GRSF1	SLC25A48	SND1
MRPS27	IBA57	MRPS16	IDE	PDHA2	MRPS18B	SLC25A43	GLUD2
CS	PHB2	MTERF2	GSTK1	MTRF1L	DNAJC30	SLC25A47	HPDL
GRPEL1	DAP3	ETFRF1	VARS2	GTPBP3	CAT	SLC25A41	ANGEL2
DLAT	CMC2	GPD2	HSPE1	MTHFD2L	DGUOK	SLC25A34	ANTKMT
LRPPRC	SDHAF1	NDUFA10	MRPL54	YME1L1	ACOT9	EPHX2	UQCC3
DLST	MRPS17	NDUFC2	MRPL38	ACOT2	ACSS1	NUDT5	PRDX4
PDHX	ADHFE1	SLIRP	MRPL58	COA8	RFK	MICU1	CDK5RAP1
GFM1	NFS1	MT-ATP6	MTCH1	MMAB	STARD7	SOD1	PAICS
MPC2	NDUFAF5	MT-CO2	TRIAP1	PPOX	CHPT1	SERHL2	MGARP
NDUFS1	MRPL17	TIMM21	PTCD3	ABCD3	MT-ATP8	NDUFAF3	HDHD3
MRPL46	TACO1	NDUFA8	COX10	SIRT3	TIMMDC1	BOLA3	CYP11B2
ATP5F1E	MFN1	GLS	AKAP1	LDHD	SPATA19	OCIAD2	AGPAT4
SLC25A3	PPTC7	NDUFB11	MRM3	MRPL45	HTATIP2	RSAD1	RCC1L
MRPS23	MRPL11	DHTKD1	AK2	C12orf65	AKR7A2	CHCHD6	FAM185A
FH	COX4I1	FAHD2A	TMEM70	IMMP1L	DUT	FASTKD2	PMAIP1
PMPCA	NDUFS6	HSD17B8	NOA1	POLG	MT-CO3	PEX11B	TDRKH
ATP5F1B	MRPL13	HINT2	MCUR1	ATPAF1	DHRS7B	TMEM186	SLC8B1
SDHAF4	OXCT1	MRPS5	TMEM14C	BLOC1S1	MTRF1	PIF1	CYP27B1
UQCR10	COX5B	C6orf136	NDUFC1	ALDH1L2	TMEM143	FABP1	POLG2
ISCA1	PDK2	SPRYD4	MRPL35	COX18	NT5M	ABCD1	THEM5
SUCLA2	ALAS1	LIPT2	NDUFA3	CPOX	RHOT1	PLPBP	BIK
COQ3	MRPL33	DECR1	PDSS1	NNT	NME4	DBI	MTERF1
IARS2	MTO1	MRPS26	SLC25A16	NDUFAF8	MTHFS	PNPT1	MTFR2
MRPS15	LIAS	SLC25A15	FMC1	ATP23	TIMM29	TOP1MT	GPX4
IDH3A	NDUFA5	NDUFV3	ACSM3	DCAKD	PNPO	RNASEH1	TOMM20L
COX11	NDUFB6	BPHL	NDUFAF6	ATP5MF	MICU2	ABCA9	COMT
ETFDH	MTX2	STOML2	UCP1	SFXN3	PCBD2	SCP2	MYG1
TIMM10	SUCLG2	MSRB2	SFXN1	AASS	QRSL1	NT5DC3	SPATA20
MRPL34	FDX1	LACTB	GLRX5	DIABLO	ADCK1	CMC4	OXCT2
MRPL2	SLC25A1	TOMM40	PTRH1	COX8C	PRDX6	LDHB	CCDC127
BCKDHA	MRPS28	SLC25A25	MRPS11	PXMP2	NIPSNAP1	YBEY	CRY1
UQCRH	TIMM50	ADCK5	XPNPEP3	AGXT2	GARS1	HINT1	ACSM2B
HIGD2A	VDAC2	ACAD10	PDP1	GLS2	ACSM2A	MUL1	MYO19
ATP5PO	SLC25A42	VWA8	ECI1	APOO	SLC25A33	TK2	MGME1
ECHS1	TOMM7	CCDC90B	SLC25A21	ACAD11	LYRM9	AGMAT	SEPTIN4
LETMD1	ECH1	DNAJC11	SLC25A29	C5orf63	RAB24	CMPK2	EFHD1
COX6A1	GATB	ALKBH7	SLC25A45	HOGA1	PARS2	BID	RAB5IF
COX15	BCS1L	GLDC	SDHAF3	TTC19	MRPL52	ARL2	APEX1
AFG3L2	ERAL1	MPC1L	PRELID3B	NGRN	PUS1	SYNJ2BP	SPTLC2
HADHA	CMC1	THEM4	SLC25A39	TCAIM	GOT2	MFF	DMAC1
ETFA	MRPL28	SSBP1	NDUFB3	GCSH	NAXD	DCXR	ATPSCKMT
NDUFS7	TSFM	MRPL27	REXO2	SIRT5	MT-ND3	NUDT9	NEU4
CPT2	FXN	HSCB	GATM	GPT2	ACCS	AMACR	CASP9
BCKDHB	NFU1	MRPS10	TIMM10B	TOMM6	PTRH2	VPS13D	AGK
IDH3B	YARS2	AK4	SARS2	FAM162A	PGS1	NUDT6	MCL1
LARS2	MRPL21	ATAD3A	CHDH	ABCB6	OXR1	DMAC2	DUS2
ACADS	ALDH4A1	MRPL37	MRPL57	MACROD1	LYPLAL1	MRM2	PLD6
LETM1	TOMM40L	PTGES2	C8orf82	TST	DNAJC28	BAK1	TOMM34
ATP5ME	NDUFAF1	TXNRD2	EARS2	MT-CO1	FPGS	DHODH	PRORP
OPA1	NDUFB10	ACSM5	GRHPR	MTFR1L	TMEM205	MAOB	PLSCR3
AUH	ACADSB	CISD1	MTFMT	SDR39U1	SLC25A53	MGST3	CKMT1B
SUCLG1	MRPS9	MRPL41	PTCD2	DMGDH	AIFM3	ACP6	NDUFB1
NDUFV2	COQ8A	MTARC2	ECHDC1	SLC25A14	MGST1	MRPL48	ATP5MF-PTCD1
COQ6	ACADVL	MRPS6	HARS2	PRELID3A	MTFP1	AGXT	CASP8
MRPL43	COQ4	MRPL23	NDUFA4	CHCHD5	COA4	CYB5R3	BCL2L1
ABHD11	MRPL15	SQOR	NDUFA13	TOMM70	NIF3L1	DDX28	EXD2
ATP5PF	NDUFA2	SCO1	NAXE	NIT1	PUSL1	PNKD	ARMC10
NDUFB8	MRPL24	GCAT	TMEM11	FAHD1	SDSL	MICU3	MIEF2
LONP1	HSPD1	MTHFD1L	SELENOO	MCU	BAX	BNIP3	THG1L
DLD	NDUFS5	ECI2	NAGS	CYP27A1	MAVS	MTX3	GOLPH3
AIFM1	AK3	UQCRB	HSD17B4	MT-ND2	METTL17	MUTYH	PREPL
ECHDC3	CYCS	ATP5PD	NDUFAF7	MT-ND4	ACACB	GTPBP6	FASTKD3
APOOL	MIPEP	ATP5MG	OAT	MT-ND5	ARG2	CYP11A1	CEP89
MRPL10	LYRM7	CCDC58	MRPL50	DELE1	MTPAP	OCIAD1	GPAT2
MRRF	CRAT	MCCC2	COX7B	FASTKD1	CCDC51	METTL8	NBR1
NDUFS8	PCCB	MCEE	RARS2	MRPS31	SUGCT	SMIM20	BOK
ACADM	MRPS7	MOCS1	OXLD1	ALDH1L1	DNM1L	RPUSD4	FKBP10
IMMT	MRPL3	MMUT	LACTB2	PTCD1	NRDC	SMIM8	SETD9
TIMM9	PRODH	SLC25A51	NDUFA11	HADHB	TMEM126B	NME6	CYP11B1
SLC25A4	PCCA	SPG7	AURKAIP1	TRIT1	NSUN4	FKBP8	CSKMT
SAMM50	MCCC1	ATP5MC3	CHCHD7	CRLS1	ACSS3	ACSM4	MIGA1
NDUFS2	MRPS12	ATAD1	SHMT2	GLYCTK	FAM210B	NLRX1	RPIA
NDUFV1	CLPB	OXNAD1	MTHFD2	SLC25A32	RBFA	FOXRED1	BBC3
ACO2	PDK1	MTG2	RMDN1	AARS2	METAP1D	TFB2M	BAD
SUPV3L1	MRPL49	DARS2	CPS1	EXOG	AHCYL1	PPM1K	BCL2
FECH	COX7A2	MRPL51	MRPL14	CHCHD2	NIPSNAP3A	ATP5MC2	BCL2A1
MTIF2	TMEM126A	PC	MTRES1	KMO	MTARC1	MT-ND1	BCL2L2
PHB	ECHDC2	CLYBL	RDH13	SFXN5	FUNDC1	TAZ	CASP3
HIBCH	HCCS	PNPLA8	TRMT2B	ELAC2	ACSL1	MSRB3	DMPK
MRPS2	HIBADH	MLYCD	MRPS24	GPX1	COX20	ACOT11	DNA2
HSPA9	MRPL19	PYURF	COA3	CPT1B	HSDL1	NIPSNAP3B	MT-ND6
SURF1	MRPL36	TIMM17B	GSR	FIS1	CBR3	NTHL1	PRKN
PRDX3	SLC25A30	MRPL32	ENDOG	PRELID1	MTERF4	MARCHF5	ALKBH1
GHITM	BDH1	SLC25A26	BCAT2	UCP3	NUDT19	SFXN4	PICK1
GUF1	FARS2	PRODH2	TEFM	SLC25A27	HEBP1	TRMT5	BCL2L10
TIMM13	ABCB7	NIT2	ACSF2	SLC25A40	PTPMT1	SLC25A6	AKAP10
LYRM4	MTX1	FDX2	TRMU	SLC25A23	PGAM5	SLC25A52	STYXL1
MRPL16	NDUFA7	ME2	MRPS22	HEMK1	DTYMK	OGG1	NSUN2
MRPL40	TIMM17A	TUFM	LAP3	SLC25A36	KARS1	ACOD1	ADCY10
IDH3G	ALDH9A1	COX6A2	GLUD1	OMA1	STAR	QTRT1	SPHK2
SDHC	MRPS18C	SLC30A9	HMGCL	LETM2	DNAJC19	AIFM2	NSUN3
NDUFB5	MARS2	TAMM41	FHIT	DHRS1	OTC	PRDX2	PABPC5
SDHAF2	ALDH6A1	TIMM23	MRPS33	STOM	COX7A2L	FBXL4	PRSS35
COQ10A	FDXR	RMND1	NUBPL	METTL5	MTERF3	GPAM	PRIMPOL
GATD3A	GATC	MFN2	LYRM2	MSRA	SFXN2	DMAC2L	SERAC1
TXN2	TRAP1	DNLZ	MPV17L	NUDT8	FASN	RMDN3	STX17
MRPS18A	ACAD8	CHCHD4	GADD45GIP1	NMNAT3	PINK1	PRXL2A	TRMT61B
COX6C	ALDH2	NDUFAB1	TFAM	SLC25A38	TMEM177	ATP5MD	PDE2A
NDUFB9	PPIF	ACSM1	ALDH18A1	MPV17L2	TXNRD1	PET117	PLGRKT
MTCH2	TIMM22	COA5	OXSM	ACLY	THNSL1	MAOA	ETFBKMT
NDUFA6	IVD	COQ2	KYAT3	ABCD2	FDPS	C15orf61	RTL10
SLC25A20	L2HGDH	PDSS2	TARS2	FLAD1	IDI1	POLQ	BCL2L11
MRPL1	ETHE1	EHHADH	TBRG4	LIPT1	TOP3A	BCO2	SPIRE1
TIMM44	MRPL20	NDUFS3	TMEM65	DGLUCY	FTMT	IFI27	C2orf69
COX17	SLC25A5	ABCB10	ROMO1	PCK2	LDHAL6B	CRYZ	ARMCX2
MICOS10	SLC25A12	CKMT2	PRDX5	NADK2	MTFR1	PYCR1	ARMCX1
SOD2	MRPS21	MRPS25	DNAJC15	MPST	BCL2L13	TMLHE	POLB
COX6B1	TOMM22	ACAD9	MAIP1	NUDT13	TRMT10C	TOMM20	SNAP29
VDAC1	ACAA2	COX16	HIGD1A	ACACA	ACOT7	YRDC	ARMCX3
CLPP	MRPL30	FAM210A	C16orf91	ABAT	TFB1M	COA7	ARMCX6
HADH	DNAJA3	ACOT13	RHOT2	HMGCS2	ARF5	DHRS2	METTL4
ACADL	NDUFB2	CPT1A	SLC25A44	ALDH5A1	MCUB	MMAA	SPHKAP
ACAT1	MRPS34	DHRS4	HAO2	CKMT1A	TWNK	MIEF1	NAT8L
MALSU1	ETFB	PRELID2	OXA1L	PISD	MMADHC	C15orf48	MCCD1
CLPX	AFG1L	CARS2	SLC25A46	NDUFB4	PYCR2	LIG3	PIGBOS1
NDUFS4	ATP5IF1	NIPSNAP2	RDH14	UQCR11	TSTD1	BNIP3L	HTD2
MRPL4	ATP5PB	NDUFB7	ATP5MPL	FAM136A	LYRM1	FASTKD5	RP11_469A15.2

### Sheet: Supplementary Table 2
Term	Ontology	Description	Count	PValue	Genes
GO:0006120	biological process	mitochondrial electron transport, NADH to ubiquinone	3	0.00116227	NDUFA5, NDUFA10, DLD
GO:0006090	biological process	pyruvate metabolic process	2	0.0149936	ME2, DLD
GO:0042407	biological process	cristae formation	2	0.017118	OPA1, SLC25A46
GO:0000266	biological process	mitochondrial fission	2	0.0181785	OPA1, SLC25A46
GO:0006103	biological process	2-oxoglutarate metabolic process	2	0.019238	IDH2, DLD
GO:0090201	biological process	negative regulation of release of cytochrome c from mitochondria	2	0.0213537	OPA1, PARL
GO:0008053	biological process	mitochondrial fusion	2	0.0213537	OPA1, PARL

### Sheet: Supplementary Table 3
Term	Ontology	Description	Count	PValue	Genes
GO:0016491	molecular function	oxidoreductase activity	3	0.0257021	HSDL2, MECR, SPR
GO:0000287	molecular function	magnesium ion binding	3	0.0275953	OPA1, IDH2, MTPAP
GO:0051287	molecular function	NAD binding	2	0.0396113	IDH2, ME2
GO:0008137	molecular function	NADH dehydrogenase (ubiquinone) activity	2	0.0458922	NDUFA5, NDUFA10

### Sheet: Supplementary Table 4
Term	Ontology	Description	Count	PValue	Genes
GO:0005739	cellular component	mitochondrion	22	3.39459e-22	HSDL2, MECR, NDUFA5, NDUFA10, IDH2, LYRM9, RMDN1, NIPSNAP1, PARL, CYP27A1, NUDT9, SLC25A37, SPR, OPA1, YME1L1, EFHD1, SLC25A32, ME2, MTPAP, DLD, NIT2, SLC25A46
GO:0005743	cellular component	mitochondrial inner membrane	9	2.88412e-08	CYP27A1, SLC25A37, OPA1, NDUFA5, NDUFA10, YME1L1, EFHD1, SLC25A32, PARL
GO:0005759	cellular component	mitochondrial matrix	8	2.6101e-07	CYP27A1, NUDT9, MECR, NDUFA10, IDH2, ME2, DLD, NIPSNAP1
GO:0031966	cellular component	mitochondrial membrane	3	0.0182119	CYP27A1, SLC25A37, OPA1
GO:0005741	cellular component	mitochondrial outer membrane	3	0.0237405	OPA1, ACSL6, SLC25A46
GO:0045271	cellular component	respiratory chain complex I	2	0.048585	NDUFA5, NDUFA10

### Sheet: Supplementary Table 5
Term	Description	Count	PValue	Genes
R-HSA-9837999	Mitochondrial protein degradation	5	6.57216e-06	OPA1, IDH2, YME1L1, ME2, DLD
R-HSA-1430728	Metabolism	12	7.74309e-06	CYP27A1, NUDT9, SLC25A37, MECR, SPR, NDUFA5, NDUFA10, IDH2, ACSL6, SLC25A32, ME2, DLD
R-HSA-1428517	Aerobic respiration and respiratory electron transport	5	0.000286868	NDUFA5, NDUFA10, IDH2, ME2, DLD
R-HSA-8949664	Processing of SMDT1	2	0.0206907	YME1L1, PARL
R-HSA-8949215	Mitochondrial calcium ion transport	2	0.0296166	YME1L1, PARL
R-HSA-71403	Citric acid cycle (TCA cycle)	2	0.0422363	IDH2, DLD
